# Chlorhexidine reduced susceptibility associated to tetracycline resistance in clinical isolates of *Escherichia coli*

**DOI:** 10.1101/2021.10.05.463149

**Authors:** Guilhem Royer, Jose-Manuel Ortiz de la Rosa, Xavier Vuillemin, Béatrice Lacombe, Françoise Chau, Olivier Clermont, Mélanie Mercier-Darty, Jean-Winoc Decousser, Jean-Damien Ricard, Patrice Nordmann, Erick Denamur, Laurent Poirel

## Abstract

Chlorhexidine is a widely used antiseptic in hospital and community healthcare. Decreased susceptibility to this compound has been recently described in *Klebsiella pneumoniae* and *Pseudomonas aeruginosa*, together with cross-resistance to colistin. Surprisingly, few data are available for *Escherichia coli*, the main species responsible for community and healthcare-associated infections. In order to decipher chlorhexidine resistance mechanisms in *E. coli*, we studied both *in vitro* derived and clinical isolates through whole-genome sequence analysis. Comparison of strains grown *in vitro* under chlorhexidine pressure identified mutations in the gene *mlaA* coding for a phospholipid transport system. Phenotypic analyses of single-gene mutant from the Keio collection confirmed the role of this mutation in the decreased susceptibility to chlorhexidine. However, mutations in *mlaA* were not found in isolates from large clinical collections. In contrast, genome wide association studies (GWAS) showed that, in clinical strains, chlorhexidine reduced susceptibility was associated with the presence of *tetA* genes of class B coding for efflux pumps and located in a Tn*10* transposon. Construction of recombinant strains in *E. coli* K-12 confirmed the role of *tetA* determinant in acquired resistance to both chlorhexidine and tetracycline. Our results reveal two different evolutionary paths leading to chlorhexidine decreased susceptibility: one restricted to *in vitro* evolution conditions and involving a retrograde phospholipid transport system; the other observed in clinical isolates associated with efflux pump TetA. None of these mechanisms provides cross-resistance to colistin or to the cationic surfactant octenidine. This work demonstrates the GWAS power to identify new resistance mechanisms in bacterial species.
