## Supplementary material for "Chlorhexidine reduced susceptibility associated to tetracycline resistance in clinical isolates of *Escherichia coli*": Table S1

### Sheet: Sheet1
Table S1. List of genes analyzed by targeted approach. Corresponding locus tags from E. coli K-12 (accession number: U00096) are reported.
Gene	Protein	Locus_tag	Category
acrA	AcrA	ECK0457	efflux pump
acrB	AcrB	ECK0456	efflux pump
acrD	AcrD	ECK2465	efflux pump
acrE	AcrE	ECK3252	efflux pump
acrR	AcrR	ECK0458	efflux pump
acrS	AcrS	ECK3251	efflux pump
acrZ	AcrZ	ECK0751	efflux pump
barA	BarA	ECK2780	sensor histidine kinase
emrA	EmrA	ECK2679	efflux pump
emrB	EmrB	ECK2680	efflux pump
emrK	EmrK	ECK2364	efflux pump
emrY	EmrY	ECK2363	efflux pump
envZ	EnvZ	ECK3391	porin
evgA	EvgA	ECK2365	global regulator of resistance
evgS	EvgS	ECK2366	global regulator of resistance
marA	MarA	ECK1524	global regulator of resistance
marB	MarB	ECK1525	global regulator of resistance
marR	MarR	ECK1523	global regulator of resistance
mdtA	MdtA	ECK2070	efflux pump
mdtB	MdtB	ECK2071	efflux pump
mdtC	MdtC	ECK2072	efflux pump
mipA	MipA	ECK1780	outer membrane protein
mlaA	MlaA	ECK2340	phospholipid transport system
mscK	MscK	ECK0459	mechanosensitive channel
ompA	OmpA	ECK0948	porin
ompC	OmpC	ECK2207	porin
ompF	OmpF	ECK0920	porin
ompR	OmpR	ECK3392	porin
robA	RobA	ECK4388	global regulator of resistance
sdiA	SdiA	ECK1915	global regulator of resistance
soxR	SoxR	ECK4055	global regulator of resistance
soxS	oxS	ECK4054	global regulator of resistance
tolC	TolC	ECK3026	efflux pump
