## Supplementary material for "Chlorhexidine reduced susceptibility associated to tetracycline resistance in clinical isolates of *Escherichia coli*": Table S2

### Sheet: Sheet1
Table S2. Proteic mutations found only in strains with low susceptibility to chlorhexidine (MGR CHX 2 mg/L < 0.8 h-1)
Protein	Accession number in E. coli K-12 MG1655 (U00096.2)	Strain	Mutation
AcrB	ECK0456	AN19	G720D
AcrB	ECK0456	DIJ15	G511D
AcrD	ECK2465	BDX18	A859E
AcrE	ECK3252	AN17	Q260H
AcrS	ECK3251	BDX18	T214A
EmrK	ECK2364	BDX18	A352D
EmrK	ECK2364	418A	A196T
EnvZ	ECK3391	LM48	D188V
EnvZ	ECK3391	NIC12	V145G
EvgS	ECK2366	BDX18	S19G
EvgS	ECK2366	LM03	L332I
MdtB	ECK2071	AN22	S187P
OmpF	ECK0920	LM10	T19A
OmpF	ECK0920	NAN10	P293S
OmpR	ECK3392	418A	S163G
RobA	ECK4388	BDX18	A70T
